# Evaluation of methods incorporating biological function and GWAS summary statistics to accelerate discovery

**DOI:** 10.1101/2022.01.10.475153

**Authors:** Amy Moore, Jesse Marks, Bryan C. Quach, Yuelong Guo, Laura J. Bierut, Nathan C. Gaddis, Dana B. Hancock, Grier P. Page, Eric O. Johnson

## Abstract

Where sufficiently large genome-wide association study (GWAS) samples are not currently available or feasible, methods that leverage increasing knowledge of the biological function of variants may illuminate discoveries without increasing sample size. We comprehensively evaluated 18 functional weighting methods for identifying novel associations. We assessed the performance of these methods using published results from multiple GWAS waves across each of five complex traits. Although no method achieved both high sensitivity and positive predictive value (PPV) for any trait, a subset of methods utilizing pleiotropy and expression quantitative trait loci nominated variants with high PPV (>75%) for multiple traits. Application of functionally weighting methods to enhance GWAS power for locus discovery is unlikely to circumvent the need for larger sample sizes in truly underpowered GWAS, but these results suggest that applying functional weighting to GWAS can accurately nominate additional novel loci from available samples for follow-up studies.
