## Supplemental Tables 1-8 for "Evaluation of methods incorporating biological function and GWAS summary statistics to accelerate discovery"

### Sheet: SupplementalT1
Supplemental Table 1. Extended description of functional weighting methods
Method Name	Classification	Level	Citation	Number of Pubmed Citations 9/30/21	Method Variable Requirements	Sources of additional data	Sample Size of eQTL Dataset	Additional Information
Unweighted	NA	Variant	NA		chr, pos, p-value	NA	NA	NA
Suggestive	NA	Variant	NA		chr, pos, p-value	NA	NA	NA
MAGMA	NA	eQTL	de Leeuw, et al. PLoS Comput Biol. 2016;11(40:e1004219	606	chr, pos, rsID, p-value	Gencode GrCh37p13 annotations	NA	NA
GenoCanyon10K	annotation	Variant	Lu, et al. Sci Rep 2015	54	CHR (integer), BP	Smoothed GenoCanyon Scores downloaded from https://genocanyon.med.yale.edu/GenoCanyon_Downloads.html	NA	NA
GenoSkyline	annotation	Variant	Lu, et al. PLoS Genetocs 2017	34	CHR (integer), BP, p-value	PGC: Downloaded tissue-specific brain GenoSkyline scores	NA	NA
						UKBB: Downloaded tissue-specific blood GenoSkyline scores	NA	NA
Naïve	annotation	Variant	Sveinbjornsson, et al. 2016	79			NA	NA
LSMM	annotation	Variant	Ming, et al. Bioinformatics 2018	1	CHR, POS, rsID, p-value	Dichotomized (0.5) GenoSkylinePlus Scores, Annovar annotation categories (downloaded 4/16/18)	NA	Choice of global or local FDR
GPA	pleiotropy	Variant	Chung, et al. PLoS Genetics 2014	97	CHR, POS, p-value	Pairwise evaluation of potentially pleiotropic GWAS: SCZ, BPD, MDD, MPV, WBC, HDL	NA	Choice of global or local FDR
MTAG	pleiotropy	Variant	Turley, et al. Nature Genetics 2018	170	snpid (rsid), chr, bpos (position), a1, a2, freq, z, pval, n	Pairwise evaluation of potentially pleiotropic GWAS: SCZ, BPD, MDD, MPV, WBC, HDL	NA	NA
fGWAS	eQTL	Variant	Pickrell. AJHG 2014	250	SNPID (chr:pos or rsID, but ordered by position), CHR, POS, Z, F, NCASE, NCONTROL (alternative to NCASE and NCONTROL is N)	PGC: Downloaded significant GTEx v7 Data Brain Nucleus Accumbens	130	NA
						UKBB: Downloaded significant GTEx v7 Data Whole Blood	369	NA
Weighted eQTL	eQTL	Variant	Li, et al. Front Genet 2013	29	CHR, POS, p-value	PGC: Downloaded significant GTEx v7 Data Brain Nucleus Accumbens	130	NA
						UKBB: Downloaded significant GTEx v7 Data Whole Blood	369	NA
									Using ENSG or Gene Symbol to match	ENSG locus calculated by…	500kb locus calculated by…	how GWAS1 excluded	mean % of fwGWAS output that overlaps with GWAS2-MAGMA
COLOC	eQTL	eQTL	Giambartolomei, et al. PLoS Genetics 2014	465	CHR, POS, BETA, SE, N, MAF, ProbeID, SNP (chr:pos)	PGC: Downloaded significant GTEx v7 Data Brain Nucleus Accumbens	130	User-defined colocalization boundaries of +/- 200kb	ENSG ID	Gencode boundaries, HLA done as extended region from midpoint of Gencode boundaries	midpoint of Gencode START, STOP +/- 500kb, hla done as extended region for anything whose midpoint is within that region	gencode midpoint within start/stop of GWAS1 hits	0.949339
						UKBB: Downloaded significant GTEx v7 Data Whole Blood	369
MOLOC	eQTL	eQTL	Giambartolomei, et al. Bioinformatics 2018	50	CHR, POS, BETA, SE, N, MAF, ProbeID, SNP (chr:pos)	PGC: Downloaded significant GTEx v7 Data Brain Nucleus Accumbens	130	PGC: Methylation data downloaded from GSE74193	ENSG ID	Gencode boundaries, HLA done as extended region from midpoint of gencode boundaries	midpoint of Gencode START, STOP +/- 500kb, hla done as extended region for anything whose midpoint is within that region	gencode midpoint within start/stop of GWAS1 hits	0.962529
						UKBB: Downloaded significant GTEx v7 Data Whole Blood	369	UKBB: Methylation data downloaded from Aries middle-age whole blood study
Jepeg	eQTL	eQTL	Lee, et al. Bioinformatics 2014	13	rsID, chr, bp, a1, a2, z	JEPEG-provided 1KG EUR Phase 1 Release 3 and v0.2.0 SNP annotations from dleelab.githum.io/jepeg	379	NA	Gene Symbol	Gencode boundaries, HLA done as extended region from midpoint of gencode boundaries	midpoint of Gencode START, STOP +/- 500kb, hla done as extended region for anything whose midpoint is within that region	gencode midpoint within start/stop of GWAS1 hits	0.894686
Sherlock	eQTL	eQTL	He, et al. AJHG 2013	117	rsID, p-value	PGC: Sherlock-provided GTEx v7 Data Brain Nucleus Accumbens	130	Trait population prevalence: SCZ = 0.005, MDD = 0.15, BPD = 0.01	ENSG ID	Gencode boundaries, HLA done as extended region from midpoint of gencode boundaries	midpoint of Gencode START, STOP +/- 500kb, hla done as extended region for anything whose midpoint is within that region	gencode midpoint within start/stop of GWAS1 hits	0.953976
								Sample size: SCZ = 21856, MDD = 18759, BPD 16731
						UKBB: Sherlock-provided GTEx v7 Data Whole Blood	369	Sample size: MPV = 127230, WBC = 131969
SMR	eQTL	eQTL	Zhu, et al. Nature Genetics 2016	530	rsID, effect allele, other allele, frequency, beta, se, p, N	PGC: SMR-provided GTExv7 summary data, Brain nucleus accumbens, all cis-eQTL	130	NA	ENGS ID	Gencode boundaries, HLA done as extended region from midpoint of gencode boundaries	midpoint of Gencode START, STOP +/- 500kb, hla done as extended region for anything whose midpoint is within that region	gencode midpoint within start/stop of GWAS1 hits	gtex = 0.9575972; brain emeta 0.9730183
						PGC: SMR-provided GTExv7 summary data, Brain nucleus accumbens, "lite" cis-eQTL version	130	NA
						PGC: SMR-provided Brain-eMeta eQTL dataset	~1194	NA
						UKBB: SMR-provided GTExv7 summary data, Whole Blood, all cis-eQTL	369	NA
						UKBB: SMR-provided GTExv7 summary data, Whole Blood, "lite" cis-eQTL version	369	NA
TWAS/FUSION	eQTL	eQTL	Gusev, et al. 2016	461	SNP (rsID), A1 (effect allele), A2 (other allele) Z (sign with respect to A1)	PGC: TWAS/FUSION-provided GTEx v7 Data Brain Nucleus Accumbens	130	NA	Gene Symbol	Gencode boundaries, HLA done as extended region from midpoint of gencode boundaries	midpoint of Gencode START, STOP +/- 500kb, hla done as extended region for anything whose midpoint is within that region	gencode midpoint within start/stop of GWAS1 hits	0.959602
						UKBB: TWAS/FUSION-provided GTEx v7 Data Whole Blood	369	NA
fastENLOC	eQTL	eQTL	Wen, et al. PLoS Genetics 2017	52	chr_pos_ref_alt_b38, LD_loc, Z	FastENLOC-provided pre-computed eQTL annotations using GTEx v8 data	up to n=838	LD blocks defined based on Berisa/Pickrell 2015	ENSG ID	Gencode boundaries, HLA done as extended region from midpoint of gencode boundaries	midpoint of Gencode START, STOP +/- 500kb, hla done as extended region for anything whose midpoint is within that region	gencode midpoint within start/stop of GWAS1 hits	0.9375
EUGENE	eQTL	eQTL	Ferreira, et al. JACI 2017	27	rsID, p-value	PGC: EUGENE-provided Whole Brain Grouping from 20170317 eQTL dataset b) UKBB - Whole Blood 20160413 eQTL dataset downloaded from EUGENE* (edited)	n=80-154	NA	Gene Symbol	EUGENE boundaries, hla done as extended region	midpoint of EUGENE start/stop +/- 500kb	EUGENE midpoint (BPstart/BPstop) within start/stop of GWAS1	0.973607
						UKBB : EUGENE-provided Whole Blood 20160413 eQTL dataset* (edited)	n=369-5311	NA
UTMOST	eQTL	eQTL	Hu, et al. Nat Genet 2019	58	SNP, A1, A2, A1AF, BETA, SE, P, N	PGC: UTMOST-provided nucleus accumbens eQTL data	130	NA	Gene Symbol	Gencode boundaries, HLA done as extended region from midpoint of gencode boundaries	midpoint of Gencode START, STOP +/- 500kb, hla done as extended region for anything whose midpoint is within that region	gencode midpoint within start/stop of GWAS1 hits	0.979809
						UKBB: UTMOST-provided Whole Blood eQTL data	369	NA
						PCG and UKBB: 44 tissue joint analysis	n=80-491	NA

### Sheet: SupplementalT2
Supplemental Table 2. Characteristics of GWAS used to test functional weighting methods
Trait	Abbreviation	Citation	Cases	Controls	Number of Variants (hg19)	Number of significant variants (public release)	Number of significant loci (public release)	Number of significant loci (MAGMA)
Bipolar Disorder	BPD1	Nature Genetics 43, 977 (2011)	7481	9250	2426748	43	4	51
	BPD2	Stahl, et al. Nature Genet. 2019;51(5):793-803.	20352	31358	13413244	264	18	599
Major Depressive Disorder	MDD1	Molecular Psychiatry 2013	9240	9519	1234855	0	0	0
	MDD2	Wray, et al. Nat Genet. 2018;50(5):668-681.	59851	113154	13554550	912	4	63
Schizophrenia	SCZ1	Nature Genetics 43, 969 (2011)	9394	12462	1252639	136	5	15
	SCZ2	Nature. 2014;511(7510):421-7.	35476	48074	9075843	12883	92	95
Mean Platelet Volume	MPV1	Astle, et al. Cell 2016;167(5):1416-1429.e19	127230	NA	29519497	42597	200	1361
	MPV2	http://www.nealelab.is/uk-biobank/	350470	NA	13162749	83152	344	1278
White Blood Cell Count	WBC1	Astle, et al. Cell 2016;167(5):1416-1429.e19	131969	NA	29542755	39580	172	1153
	WBC2	http://www.nealelab.is/uk-biobank/	350470	NA	13162746	77640	365	1095
	from LDSC genetic correlation paper (2015)
	BPD/SCZ: rg = 0.79
	BPD/Depression: rg=0.478
	Depression/SCZ: rg=0.5083
	rg = genetic correlation

### Sheet: SupplementalT3
Supplemental Table 3. Evaluation Definitions
Definition	GWAS1	fwGWAS1	GWAS2
True Positive	Not significant	Significant	Significant
False Positive	Not significant	Significant	Not significant
True Negative	Not significant	Not significant	Not significant
False Negative	Not significant	Not significant	Significant

### Sheet: SupplementalT4
Supplemental Table 4. Performance of variant-level functional weighting methods after excluding findings from first-wave GWAS
	Method	Method Option(s)		Variant-based Evaluations				Loci-based Evaluations (topSNP +/- 500kb)
BPD			Number of SNPs Input	Number of Significant Variants	SN	PPV	F1score	Number of Significant Loci	SN	PPV	F1 Score
	GWAS1 suggestive		2422487	205	0.27907	0.117073	0.164948	21	0.352941	0.285714	0.315789
	Weighted eQTL	Binary	2422487	0
	Weighted eQTL	General	2422487	0
	fgwas		188570	22	0	0	0	21	0.176471	0.142857	0.157895
	GenoSkyline		2422487	189	0.127907	0.0582011	0.08	36	0.176471	0.0833333	0.113208
	GenoCanyon10K		2422487	419	0.406977	0.0835322	0.138614	63	0.294118	0.0793651	0.125
	GPA	Global - using SCZ	1064148	4147	0.453488	0.00940439	0.0184266	475	0.705882	0.0252632	0.0487805
	GPA	Global - using MDD	1064000	279	0.244186	0.0752688	0.115068	59	0.294118	0.0847458	0.131579
	GPA	Local - using SCZ	1064148	2038	0.418605	0.0176644	0.0338983	211	0.705882	0.056872	0.105263
	GPA	Local - using MDD	1064000	111	0.0581395	0.045045	0.0507614	13	0.176471	0.230769	0.2
	MTAG	Using SCZ	890768	80	0.186047	0.2	0.192771	7	0.235294	0.571429	0.333333
	MTAG	Using MDD	980357	0
	Naïve		2422487	0
	LSMM - Global		2422487	724	0.511628	0.0607735	0.108642	110	0.470588	0.0727273	0.125984
	LSMM - Local		2422487	246	0.348837	0.121951	0.180723	27	0.294118	0.185185	0.227273
								Loci-based Evaluations (topSNP +/- 500kb)
		Method Option(s)		Variant-based Evaluations				Number of Significant Loci	SN	PPV	F1 Score
MDD			Number of SNPs Input	Number of Significant Variants	SN	PPV	F1score	Number of Significant Loci	SN	PPV	F1score
	GWAS1 suggestive		1234855	24	0	0	0	9	0	0	0
	Weighted eQTL	Binary	1234855	0
	Weighted eQTL	General	1234855	0
	fgwas		1234855	14	0	0	0	13	0.25	0.0769231	0.117647
	GenoSkyline		1234853	0
	GenoCanyon10K		1234853	1	0	0	0	1	0	0	0
	GPA	Global - using BPD	1064000	31	0	0	0	6	0	0	0
	GPA	Global - using SCZ	1234844	0
	GPA	Local - using BPD	1064000	11	0	0	0	5	0	0	0
	GPA	Local - using SCZ	1234844	0
	MTAG	Using SCZ	1094364	23	0.0218579	0.173913	0.038835	1	0.25	1	0.4
	MTAG	Using BPD	892339	1	0	0	0	1	0	0	0
	Naïve		1234855	0
	LSMM - Global		1234855	0
	LSMM - Local		1234855	0
SCZ		Method Option(s)		Variant-based Evaluations				Loci-based Evaluations (topSNP +/- 500kb)
			Number of SNPs Input	Number of Significant Variants	SN	PPV	F1score	Number of Significant Loci	SN	PPV	F1 Score
	GWAS1 suggestive		1242114	205	0.075386	0.404878	0.127106	44	0.229885	0.454545	0.305344
	Weighted eQTL	Binary	1242114	0
	Weighted eQTL	General	1242114	0
	fgwas		113895	22	0.0027248	0.136364	0.00534283	21	0.045977	0.190476	0.0740741
	GenoSkyline		1242112	428	0.108084	0.278037	0.155657	99	0.310345	0.272727	0.290323
	GenoCanyon10K		1242112	696	0.162579	0.257184	0.199221	163	0.367816	0.196319	0.256
	GPA	Global - using BPD	1055264	3329	0.351499	0.116251	0.174718	476	0.689655	0.12605	0.213144
	GPA	Global - using MDD	1223401	1423	0.260672	0.201687	0.227417	281	0.494253	0.153025	0.233696
	GPA	Local - using BPD	1055264	1402	0.251589	0.197575	0.221334	212	0.425287	0.174528	0.247492
	GPA	Local - using MDD	1223401	461	0.110808	0.264642	0.15621	91	0.287356	0.274725	0.280899
	MTAG	Using BPD	885859	17	0.00908265	0.588235	0.0178891	4	0.045977	1	0.0879121
	MTAG	Using MDD	1084978	0
	Naïve		1242114	0
	LSMM - Global		1242114	3412	0.409628	0.132181	0.199867	516	0.747126	0.125969	0.215589
	LSMM - local		1242114	1209	0.216167	0.196857	0.206061	221	0.45977	0.180995	0.25974
		Method Option(s)		Variant-based Evaluations				Loci-based Evaluations (topSNP +/- 500kb)
MPV			Number of SNPs Input	Number of Significant Variants	SN	PPV	F1score	Number of Significant Loci	SN	PPV	F1 Score
	GWAS1 suggestive		26855532	4517	0.0242948	0.196286	0.043238	328	0.336683	0.204268	0.254269
	Weighted eQTL	Binary	26855532	35	0.000109436	0.114286	0.000218663	12	0.0201005	0.333333	0.0379147
	Weighted eQTL	General	26855532	22	0.000109436	0.181818	0.000218741	12	0.0150754	0.25	0.028436
	fgwas		4101769	46	0.000136795	0.108696	0.000273246	43	0.0653266	0.302326	0.107438
	GenoSkyline		27382828	8482	0.0367979	0.158235	0.0597101	473	0.522613	0.219873	0.309524
	GenoCanyon10K		27382828	177698	0.0705316	0.0144853	0.0240346	761	0.763819	0.199737	0.316667
	GPA	Global - using SCZ	1123302	6528	0.0185221	0.103707	0.0314306	648	0.658291	0.20216	0.309327
	GPA	Global - using WBC	26734734	32615	0.137534	0.153506	0.145081	1104	0.954774	0.172101	0.291635
	GPA	Global - using HDL (Willer)	2229646	13180	0.0400536	0.111069	0.0588756	696	0.678392	0.193966	0.301676
	GPA	Global - using HDL (Neale)	11856301	43210	0.1183	0.0996612	0.108184	1032	0.934673	0.180233	0.302193
	GPA	Global - using BMI	2305115	12113	0.0335148	0.101131	0.0503452	679	0.663317	0.194404	0.300683
	GPA	Global - using Height	2299009	13061	0.0330497	0.0924891	0.0486979	684	0.648241	0.188596	0.292186
	GPA	Local - using SCZ	1123302	2350	0.0113814	0.177021	0.0213876	273	0.351759	0.25641	0.29661
	GPA	Local - using WBC	26734734	10269	0.0493283	0.174913	0.0769543	553	0.572864	0.206148	0.303191
	GPA	Local - using HDL (Willer)	2229646	4971	0.0261826	0.192517	0.046096	303	0.351759	0.231023	0.278884
	GPA	Local - using HDL (Neale)	11856301	15351	0.0645947	0.153282	0.0908881	518	0.567839	0.218147	0.315202
	GPA	Local - using BMI	2305115	4269	0.0194796	0.166784	0.0348849	293	0.341709	0.232082	0.276423
	GPA	Local - using Height	2299009	4707	0.0221335	0.171872	0.0392166	301	0.366834	0.242525	0.292
	MTAG	Using SCZ	1009792	0
	MTAG	Using WBC	9081047	0
	MTAG	Using HDL (Willer)	1866939	0
	MTAG	Using HDL (Neale)	9095206	0
	MTAG	Using BMI	1894671	0
	MTAG	Using Height	1940269	0
	Naïve		26855532	0
	LSMM - Global	Global FDR	26935158	42221	0.099751	0.0864042	0.0925992	928	1	0.21444	0.35315
	LSMM - Local	Local FDR	26935158	12977	0.0512435	0.144399	0.0756431	830	0.718593	0.172289	0.27794
		Method Option(s)
		Number of SNPs Input		Variant-based Evaluations				Loci-based Evaluations (topSNP +/- 500kb)
WBC			Number of SNPs Input	Number of Significant Variants	SN	PPV	F1score	Number of Significant Loci	SN	PPV	F1 Score
	GWAS1 suggestive		27382828	4674	0.163928	0.542894	0.251819	355	0.610837	0.349296	0.444444
	Weighted eQTL	Binary	27382828	30	0.00180424	0.933333	0.00360152	9	0.0295567	0.666667	0.0566038
	Weighted eQTL	General	27382828	10	0.000515497	0.8	0.00103033	8	0.0246305	0.625	0.0473934
	fgwas		4239062	41	0.000386623	0.146341	0.000771208	32	0.0394089	0.25	0.0680851
	GenoSkyline		26855532	13375	0.266963	0.30911	0.286495	704	0.866995	0.25	0.388093
	GenoCanyon10K		26855532	27633	0.379857	0.212931	0.272891	928	0.945813	0.206897	0.339523
	GPA	Global - using SCZ	1142404	9108	0.0878923	0.149742	0.110768	775	0.862069	0.225806	0.357873
	GPA	Global - using MPV	27238383	37197	0.490109	0.20381	0.287899	1080	0.950739	0.178704	0.300857
	GPA	Global - using HDL (Willer)	2229646	18561	0.18036	0.150784	0.164251	826	0.866995	0.213075	0.34208
	GPA	Global - using HDL (Neale)	11856301	58560	0.593595	0.156797	0.248068	1050	0.950739	0.18381	0.308061
	GPA	Global - using BMI	2305115	17314	0.178233	0.159746	0.168484	822	0.857143	0.211679	0.339512
	GPA	Global - using Height	2299009	18790	0.171532	0.141656	0.155169	797	0.896552	0.228356	0.364
	GPA	Local - using SCZ	1142404	3370	0.0571557	0.263205	0.0939171	414	0.679803	0.333333	0.447326
	GPA	Local - using MPV	27238383	12804	0.30163	0.364479	0.33009	513	0.724138	0.28655	0.410615
	GPA	Local - using HDL (Willer)	2261400	7254	0.127586	0.272953	0.17389	457	0.724138	0.321663	0.445455
	GPA	Local - using HDL (Neale)	12076599	22635	0.416457	0.284764	0.338244	603	0.812808	0.273632	0.409429
	GPA	Local - using BMI	2339648	6374	0.119724	0.291497	0.169735	445	0.70936	0.323596	0.444444
	GPA	Local - using Height	2333607	7139	0.123526	0.268525	0.169212	451	0.743842	0.334812	0.461774
	MTAG	Using SCZ	1009840	0
	MTAG	Using MPV	9081047	0
	MTAG	Using HDL (Willer)	2039345	0
	MTAG	Using HDL (Neale)	10002576	0
	MTAG	Using BMI	1937533	3	0	0	0	1	0	0	0
	MTAG	Using Height	1940269	1	6.44371e-05	1	0.000128866	1	0.00492611	1	0.00980392
	Naïve		27382828	0
	LSMM - Global	Global FDR	27382828	43615	0.510987	0.181382	0.267729	962	0.980296	0.206861	0.341631
	LSMM - Local	Local FDR	27382828	13011	0.319995	0.380857	0.347783	782	0.866995	0.225064	0.35736

### Sheet: SupplementalT5
Table S5. Performance results of eQTL-level functional weighting methods after excluding findings from first wave GWAS
	Method	Method Option(s)				Magma-based Evaluations				Loci-based Evaluations (topSNP +/- 500kb)						Loci-based Evaluations (ENSG start/stop)
BPD			no. SNPs input	no. eQTLs output		Number of Significant Loci	SN	PPV	F1 Score		Number of Significant Loci	SN	PPV	F1 Score		Number of Significant Loci	SN	PPV	F1 Score
	Jepeg		2426748	9095		8	0.0531915	0.833333	0.232558		3	0.0588235	0.333333	0.1		5	0.0588235	0.2	0.0909091
	TWAS/FUSION		2426749	14417		3	0.0212766	0.666667	0.0909091		2	0.0588235	0.5	0.105263		3	0.0588235	0.333333	0.1
	EUGENE		2426747	2384		2	0.0106383	0.5	0.285714		2	0.0588235	0.5	0.105263		2	0.0588235	0.5	0.105263
	SMR	Brain-eMeta	2135140	6598		0
	SMR	GTEx v7 NA - lite	2135140	1415		0
	SMR	GTEx v7 NA - all	2135140	1415		0
	COLOC		2426748/1073426	4914		6	0.0106383	0.166667	0.0909091		5	0.0588235	0.2	0.0909091		6	0.0588235	0.166667	0.0869565
	UTMOST	Single Tissue - Brain Nucleus Accumbens	2426749	12015		4	0.0106383	0.25	0.0204082		3	0	0	0		4	0	0	0
	UTMOST	44-Tissue Joint Evaluation	2426749	17338		14	0.0212766	0.142857	0.037037		6	0.117647	0.333333	0.173913		12	0.117647	0.166667	0.137931
	Sherlock	Default	2426748	2856		12	0	0	0		11	0.117647	0.181818	0.142857		12	0.117647	0.166667	0.137931
	fastENLOC		2426229	377		0
	moloc		2426749/106632	2987		1	0	0	0		1	0	0	0		1	0	0	0
			Numbers			Magma-based Evaluations				Loci-based Evaluations (topSNP +/- 500kb)						Loci-based Evaluations (ENSG start/stop)
MDD			no. SNPs input	no. eQTLs output		Number of Significant Loci	SN	PPV	F1 Score		Number of Significant Loci	SN	PPV	F1 Score		Number of Significant Loci	SN	PPV	F1 Score
	Jepeg		1229051	8773		0
	TWAS/FUSION		1229051	14443		0
	EUGENE		1229051	2389		0
	SMR	Brain-eMeta	1191479	6561		0
	SMR	GTEx v7 NA - lite	1191479	1416		0
	SMR	GTEx v7 NA - all	1191479	1416		0
	COLOC		1234855/590343	4922		5	0	0	0		2	0	0	0		5	0	0	0
	UTMOST	Single Tissue - Brain Nucleus Accumbens	1229052	11699		1	0	0	0		1	0	0	0		1	0	0	0
	UTMOST	44-Tissue Joint Evaluation	1229052	17372		0
	Sherlock	Default	1229051	2714		1	0	0	0		1	0	0	0		1	0	0	0
	fastENLOC		1234632	109		0
	moloc		1234855/58747	2992		2	0	0	0		1	0	0	0		2	0	0	0
			Numbers			Magma-based Evaluations				Loci-based Evaluations (topSNP +/- 500kb)						Loci-based Evaluations (ENSG start/stop)
SCZ			no. SNPs input	no. eQTLs output		Number of Significant Loci	SN	PPV	F1 Score		Number of Significant Loci	SN	PPV	F1 Score		Number of Significant Loci	SN	PPV	F1 Score
	Jepeg		1252639	8412		2	0.00373134	1	0.0344828		1	0.0114943	1	0.0227273		2	0.0114943	0.5	0.0224719
	TWAS/FUSION		1245563	14220		4	0.00186567	0.5	0.0147059		4	0.0229885	0.5	0.043956		4	0.0114943	0.25	0.021978
	EUGENE		1245562	2309		6	0.00179211	0.166667	0.0434783		5	0.0229885	0.4	0.0434783		6	0.0229885	0.333333	0.0430108
	SMR	Brain-eMeta	1199801	6460		6	0.00373134	0.333333	0.0493827		6	0.0344828	0.5	0.0645161		6	0.0344828	0.5	0.0645161
	SMR	Brain-eMeta w/pHeidi	1199801	6460		1	0	0	0		1	0	0	0		1	0	0	0
	SMR	GTEx v7 NA - lite	1199801	1391		0
	SMR	GTEx v7 NA - all	1199801	1391		0
	COLOC		1252639/600154	4811		7	0.00559701	0.5	0.0869565		5	0.0344828	0.6	0.0652174		7	0.0344828	0.428571	0.0638298
	UTMOST	Single Tissue - Brain Nucleus Accumbens	1245564	11631		3	0	0	0		2	0.0114943	0.5	0.0224719		3	0.0114943	0.333333	0.0222222
	UTMOST	44-Tissue Joint Evaluation	1245564	17118		10	0.00186567	0.1	0.003663		8	0.0344828	0.375	0.0631579		10	0.0344828	0.3	0.0618557
	Sherlock	Default	1245563	2660		17	0.00559701	0.230769	0.010929		14	0.045977	0.285714	0.0792079		15	0.045977	0.266667	0.0784314
	fastENLOC		1252413	706		0
	moloc		1252639/59615	2898		4	0.00186567	0.333333	0.0540541		3	0.0229885	0.666667	0.0444444		4	0.0229885	0.5	0.043956
			Numbers			Magma-based Evaluations				Loci-based Evaluations (topSNP +/- 500kb)						Loci-based Evaluations (ENSG start/stop)
MPV			no. SNPs input	no. eQTLs output		Number of Significant Loci	SN	PPV	F1 Score		Number of Significant Loci	SN	PPV	F1 Score		Number of Significant Loci	SN	PPV	F1 Score
	Jepeg		29435214	12798		12	0	0	0		12	0	0	0		12	0	0	0
	TWAS/FUSION		29462512	11270		19	0.00547731	0.368421	0.179487		15	0.0301508	0.4	0.0560748		19	0.0301508	0.315789	0.0550459
	EUGENE		29462511	10719		832	0.0307596	0.058753	0.108287		368	0.472362	0.255435	0.33157		776	0.417085	0.106959	0.170256
	SMR	GTEx v7 WB - lite	29519497	3106		96	0.0101721	0.135417	0.211382		70	0.110553	0.314286	0.163569		90	0.0854271	0.188889	0.117647
	SMR	GTEx v7 WB - lite w/pHeidi	29519497	3106		8	0.00312989	0.5	0.228571		8	0.00502513	0.125	0.00966184		8	0.00502513	0.125	0.00966184
	SMR	GTEx v7 WB - all	29519497	3106		96	0.0101721	0.135417	0.211382		70	0.110553	0.314286	0.163569		90	0.0854271	0.188889	0.117647
	SMR	GTEx v7 WB - all w/pHeidi	29519497	3106		7	0.00234742	0.428571	0.176471		7	0.00502513	0.142857	0.00970874		7	0.00502513	0.142857	0.00970874
	COLOC		29519497/17556221	6748		34	0.00547731	0.205882	0.197183		27	0.0351759	0.25	0.061674		33	0.0301508	0.181818	0.0517241
	UTMOST	Single Tissue - Whole Blood	29519498	10048		36	0.00547731	0.194444	0.0106545		25	0.040201	0.32	0.0714286		35	0.040201	0.228571	0.0683761
	UTMOST	44-Tissue Joint Evaluation	29519498	14276		178	0.0109546	0.079096	0.019244		84	0.0452261	0.107143	0.0636042		169	0.040201	0.0473373	0.0434783
	Sherlock	Default	11844613	4665		42	0.0125196	0.4	0.0242792		29	0.0552764	0.37931	0.0964912		39	0.0452261	0.230769	0.0756303
	fastENLOC		29509245	480		0*
	moloc		NA	5149		28	0.00156495	0.0714286	0.0655738		11	0.0100503	0.181818	0.0190476		28	0.0100503	0.0714286	0.0176211
			Numbers			Magma-based Evaluations				Loci-based Evaluations (topSNP +/- 500kb)						Loci-based Evaluations (ENSG start/stop)
WBC			no. SNPs input	no. eQTLs output		Number of Significant Loci	SN	PPV	F1 Score		Number of Significant Loci	SN	PPV	F1 Score		Number of Significant Loci	SN	PPV	F1 Score
	Jepeg		29458389	13376		8	0.00273973	0.333333	0.0779221		8	0.0147783	0.375	0.028436		8	0.00985222	0.25	0.0189573
	TWAS/FUSION		29485724	11808		42	0.00821918	0.214286	0.18		31	0.0689655	0.368421	0.116183		48	0.0689655	0.291667	0.111554
	EUGENE		29485724	11190		994	0.0280899	0.04004	0.0753296		426	0.591133	0.28169	0.381558		940	0.581281	0.125532	0.206474
	SMR	GTEx v7 WB - lite	29542755	3250		173	0.0146119	0.0924855	0.16		117	0.226601	0.393162	0.2875		166	0.216749	0.26506	0.238482
	SMR	GTEx v7 WB - lite w/pHeidi	29542755	3250		15	0	0	0		13	0.0246305	0.384615	0.0462963		15	0.0197044	0.266667	0.0366972
	SMR	GTEx v7 WB - all	29542755	3250		173	0.0146119	0.0924855	0.16		117	0.226601	0.393162	0.2875		166	0.216749	0.26506	0.238482
	SMR	GTEx v7 WB - all w/pHeidi	29542755	3250		16	0.000913242	0.0625	0.0465116		15	0.0295567	0.4	0.0550459		16	0.0246305	0.3125	0.0456621
	COLOC		29542755/17570161	7090		72	0.0136986	0.211268	0.241935		53	0.147783	0.566038	0.234375		70	0.142857	0.414286	0.212454
	UTMOST	Single Tissue - Whole Blood	29542756	10596		40	0.00639269	0.175	0.0123348		30	0.044335	0.3	0.0772532		38	0.044335	0.236842	0.0746888
	UTMOST	44-Tissue Joint Evaluation	29542756	14934		145	0.0118721	0.0902778	0.0209847		73	0.0689655	0.191781	0.101449		134	0.0640394	0.0970149	0.0771513
	Sherlock	Default	29485724	NA		69	0.0173516	0.283582	0.0327022		39	0.103448	0.538462	0.173554		64	0.103448	0.328125	0.157303
	fastENLOC		29489805	111		0
	moloc		NA	5419		17	0.00182648	0.117647	0.0625		12	0.0295567	0.5	0.055814		16	0.0295567	0.375	0.0547945
*Although one eGene met the definition of statistical significance, it was unable to be matched to the Gencode annotations for our definition of a locus

### Sheet: SupplementalT6
Supplemental Table 6. Median ranks calculated across trait evaluations, by method classification.
Variant-based Methods		Sensitivity						PPV						F1 Score
Method		Variant		500kb Loci				Variant		500kb Loci				Variant		500kb Loci
Suggestive		5		5				3		3				5		2
LieQTL		9		9				9		9				9		9
fgwas		6		6				7		5				7		6
GenoSkyline		4		4				5		6				4		4
GenoCanyon		3		3				5		7				4		5
GPA		2		2				5		3				2		3
MTAG		6		8				1		1				6		6
Naïve		9		9				9		9				9		9
LSMM		2		1				5		7				2		4
eQTL-based Methods		Sensitivity						PPV						F1 Score
Method		Magma		500kb Loci		eQTL Loci		Magma		500kb Loci		eQTL Loci		Magma		500kb Loci		eQTL Loci
Jepeg		6		8		8		1		5		6		4		8		8
TWAS/FUSION		5		6		6		3		5		5		4		5		4
EUGENE		5		6		5		7		6		6		4		4		3
SMR (best performing)		8		8		8		8		8		8		8		8		8
COLOC		4		4		4		4		4		4		2		4		4
UTMOST- (best result)		4		3		3		5		4		5		7		3		3
Sherlock		2		2		2		4		4		4		6		2		2
fastENLOC		9		9		9		9		9		9		9		9		9
moloc		7		6		6		6		4		4		5		6		6
Ties between methods resolved using the Olympic method.

### Sheet: SupplementalT7
Supplemental Table 7: Sensitivity analysis comparing FP loci (+/- 500kb) to GWAS3 for PGC traits
	BPD						MDD						SCZ
Method	Method Option(s)	Number of fwGWAS nominated loci	Number of GWAS3 TP	PPV (GWAS3)	PPV (GWAS2)		Method Option(s)	Number of fwGWAS nominated loci	Number of GWAS3 TP	PPV (GWAS3)	PPV (GWAS2)		Method Option(s)	Number of FP loci	Number of GWAS3 TP	PPV (GWAS3)	PPV (GWAS2)
GWAS1 suggestive		21	7	0.333333	0.286			9	1	0.111111	0			44	24	0.545455	0.455
Li eQTL (binary)	Binary	NA					Binary	NA					Binary	NA
Li eQTL (general)	General	NA					General	NA					General	NA
fgwas		21	4	0.190476	0.143			13	1	0.0769231	0.077			21	7	0.333333	0.19
GenoSkyline		36	9	0.25	0.083			NA						99	41	0.414141	0.273
GenoCanyon10K		63	15	0.238095	0.079			1	0	0	0			163	56	0.343558	0.196
GPA	Using SCZ, global FDR	475	34	0.0715789	0.025		Using BPD, global FDR	6	0	0	0		Using MDD, global FDR	281	79	0.281139	0.153
GPA	Using MDD, global FDR	59	11	0.186441	0.085		Using SCZ, global fdr	NA					Using BPD, global FDR	476	117	0.245798	0.126
GPA	Using SCZ, local FDR	211	22	0.104265	0.057		Using BPD, local FDR	5	0	0	0		Using MDD, local FDR	91	35	0.384615	0.275
GPA	Using MDD, Local FDR	13	5	0.384615	0.231		using SCZ, local FDR	NA					Using BPD, local FDR	212	68	0.320755	0.175
MTAG	Using SCZ	7	6	0.857143	0.571		Using SCZ	1	1	1	1		Using BPD	4	4	1	1
MTAG	Using MDD	NA					Using BPD	1	0	0	0		Using MDD	NA
LSMM - local	Local FDR	27	8	0.296296	0.185185		Local FDR	NA	NA	NA			Local FDR	221	68	0.307692	0.181
LSMM - global	Global FDR	110	17	0.154545	0.0727273		Global FDR	NA					Global FDR	516	129	0.25	0.126
Naïve		NA						NA						NA
Jepeg		3	2	0.666667	0.333			NA						1	1	1	1
TWAS/FUSION		2	1	0.5	0.5			NA						4	3	0.75	0.5
EUGENE		2	2	1	0.5			NA						5	3	0.6	0.4
SMR gtex all	GTEx (All)	NA					GTEx (All)	NA					GTEx (All)	NA
SMR gtex lite	GTEx (Lite)	NA					GTEx (Lite)	NA					GTEx (Lite)	NA
SMR eBrain	SMR Brain eMeta	NA					SMR Brain eMeta	NA					SMR Brain eMeta	6	5	0.833333	0.5
SMR eBrain pHeidi	SMR Brain eMeta pHeidi	NA					SMR Brain eMeta pHeidi	NA					SMR Brain eMeta pHeidi	1	1	1	0
COLOC		5	2	0.4	0.2			2	0	0	0			5	4	0.8	0.6
UTMOST	Brain NA	3	1	0.333333	0		Brain NA	1	0	0	0		Brain NA	2	1	0.5	0.5
UTMOST	44 tissue joint	6	3	0.5	0.333		44 tissue joint	NA					44 tissue joint	8	4	0.5	0.375
Sherlock		11	4	0.363636	0.182			1	0	0	0			14	8	0.571429	0.286
fastENLOC		NA						NA						NA
moloc		1	0	0	0			1	0	0	0			3	3	1	0.667

### Sheet: SupplementalT8
Supplemental Table 8. Percentage of nominations that are true positives
Number of Nominating Methods	BPD	MDD	SCZ	MPV	WBC
≥ 1	0.0816327	0.0333333	0.160584	0.196809	0.180262
≥ 2	0.1	0.25	0.218391	0.241185	0.213483
≥ 3	0.178571		0.284404	0.295409	0.269414
≥ 4	0.208333		0.338983	0.337079	0.327869
≥ 5	0.1875		0.425	0.376682	0.378531
≥ 6	0.3		0.727273	0.425532	0.370787
≥ 7	0.4		0.666667	0.47619	0.314136
≥ 8	0.5		1	0.5	0.318519
≥ 9	0.5		1	0.380952	0.421687
≥ 10	1		1	0.363636	0.452381
MDD contains single tissue UTMOST; all others have 44-tissue joint UTMOST and SMR with pHeidi < 0.05
